# “Sex-divergent responses to microglial depletion suggest distinct regulatory dependencies in the aged brain”

**DOI:** 10.64898/2026.09.03.745468

**Authors:** Amila Beganovic, Matthias Flotho, Jinxiu Li, Ian H. Guldner, Marvin Reich, Vanessa Wahl, Simon Graf, Philipp Donate, Shusruto Rishik, Esugen D. Dashdorj, Nicole Ludwig, Rolf Müller, Tal Iram, Tony Wyss-Coray, Viktoria Wagner, Andreas Keller

## Abstract

Microglia are essential for brain homeostasis, yet their roles in the aged brain remain poorly defined. Using microRNA (miRNA) profiling, cellular-resolution spatial transcriptomics, and bulk proteomics in 21-month-old mice, we characterize sex-dimorphic responses to microglial depletion via CSF1R inhibition (PLX5622 treatment). Microglia-enriched miRNAs, notably miR-146a-5p and miR-223-3p, were downregulated across different brain regions in both sexes. Transcriptional responses were sex dimorphic: females showed predominantly cell-type-specific downregulation, while males showed bidirectional changes including upregulation of *Lzts3*, *Shank3*, and *Fgfbp1* alongside downregulation of *Ang*. Proteomic changes were larger in magnitude and independent from mRNA changes: males exhibited 295 differentially expressed proteins (DEPs) versus 34 in females (8.7-fold difference). Male DEPs had opposing directional shifts in synaptic vesicle proteins (upregulated) and mitochondrial ATP synthesis machinery (downregulated). These data describe sex-dimorphic molecular consequences of microglial loss in the aged brain and identify candidate post-transcriptional mechanisms warranting further investigation.
