## Supplementary material for "“Sex-divergent responses to microglial depletion suggest distinct regulatory dependencies in the aged brain”": Cell type proportion statistics comparing PLX-treated and control mice, stratified by sex.

### Sheet: Cell_Type_Statistics
Cell_Type	Sex	N_Control	Mean_prop_Control	SD_prop_Control	N_PLX	Mean_prop_PLX	SD_prop_PLX	Mean_difference	p_value	p_adj_BH	Significance
Astrocyte	F	4	12.887	1.19	6	14.566	1.615	1.679	0.0962	0.1924	n.s.
Astrocyte	M	4	12.042	0.556	6	12.241	1.079	0.199	0.7128	0.7128	n.s.
Choroid Plexus	F	4	1.752	0.955	6	1.597	0.686	-0.156	0.7899	0.7899	n.s.
Choroid Plexus	M	4	2.521	0.477	6	2.171	0.66	-0.35	0.3597	0.7195	n.s.
Ependymal	F	4	1.272	0.257	6	1.23	0.318	-0.042	0.8223	0.8223	n.s.
Ependymal	M	4	2.023	0.355	6	1.26	0.27	-0.763	0.0134	0.0269	*
GABAergic	F	4	15.571	2.559	6	16.526	2.757	0.955	0.5928	0.5928	n.s.
GABAergic	M	4	15.563	1.205	6	17.188	2.507	1.625	0.2106	0.4211	n.s.
Glutamatergic	F	4	41.427	3.92	6	42.66	3.415	1.233	0.6267	0.6267	n.s.
Glutamatergic	M	4	42.315	1.745	6	44.824	4.184	2.509	0.2314	0.4628	n.s.
MB-HB-Sero-Dopa	F	4	0.328	0.138	6	0.299	0.033	-0.029	0.7018	0.7018	n.s.
MB-HB-Sero-Dopa	M	4	0.322	0.049	6	0.499	0.498	0.176	0.4276	0.7018	n.s.
Microglia	F	4	7.811	2.417	6	1.711	0.465	-6.1	0.0138	0.0138	*
Microglia	M	4	5.765	0.572	6	1.66	0.213	-4.105	0.0003	0.0007	***
Oligodendrocyte	F	4	10.017	1.247	6	10.565	1.359	0.548	0.5323	0.9804	n.s.
Oligodendrocyte	M	4	10.021	0.822	6	10.038	1.277	0.017	0.9804	0.9804	n.s.
Vascular	F	4	8.935	1.11	6	10.848	2.85	1.913	0.1818	0.3636	n.s.
Vascular	M	4	9.427	0.865	6	10.118	2.213	0.692	0.5121	0.5121	n.s.
