## Supplementary material for "“Sex-divergent responses to microglial depletion suggest distinct regulatory dependencies in the aged brain”": Cell-type enrichment scores for PLX-deregulated miRNAs from Pomper et al.

### Sheet: Cell-Type Enrichment
miRNA	n_region_sex	Regions	Sexes	Direction	Brainstem	All Neurons	Motor Neurons	Astrocytes	Microglial/Immune
miR-142a-3p	7	Bregma -2.06; Olfactory Bulb; Caudate Putamen; Cerebellum	F, M	Down	1	ND	ND	ND	30.45
miR-142a-5p	3	Olfactory Bulb; Caudate Putamen; Cerebellum	F, M	Down	1	ND	3.75	2.23	404.06
miR-146a-5p	5	Olfactory Bulb; Caudate Putamen; Cerebellum	F, M	Down	1	0.16	1.32	0.33	12.18
miR-223-3p	8	Bregma -2.06; Olfactory Bulb; Caudate Putamen; Cerebellum	F, M	Down	1	ND	0.04	ND	97.74
miR-409-3p	1	Caudate Putamen	F	Down	1	2.22	3.23	ND	ND
miR-433-5p	1	Caudate Putamen	F	Down	1	6.27	10.63	ND	15.98
miR-200a-3p	1	Bregma -2.06	F	Up	1	ND	0.07	ND	ND
miR-205-5p	1	Bregma -2.06	F	Up	1	1.73	ND	ND	ND
