## Supplementary material for "“Sex-divergent responses to microglial depletion suggest distinct regulatory dependencies in the aged brain”": Cross-cell-type intersections of bona fide DEGs following microglia depletion.

### Sheet: Male_Up
intersection	n_cell_types	n_genes	genes
Astrocyte & GABAergic & Glutamatergic & Microglia & Oligodendrocyte & Vascular	6	1	Lzts3
Astrocyte & GABAergic & Glutamatergic & Oligodendrocyte & Vascular	5	1	Chn1os1
Astrocyte & Glutamatergic & Oligodendrocyte & Vascular	4	1	H2-Q6
Astrocyte & GABAergic & Glutamatergic	3	1	H2-Q7
Astrocyte & Oligodendrocyte & Vascular	3	1	Ifi47
GABAergic & Oligodendrocyte & Vascular	3	1	Pcsk2os2
Astrocyte & GABAergic	2	1	Usp46os2
Astrocyte & Vascular	2	1	Olfr56
GABAergic & Glutamatergic	2	1	Nron
Glutamatergic	1	14	Chat, Chchd2-ps, Gnb3, H2-Q4, Macrod2os2, Muc5b, Pard3bos1, Prkag2os2, Rapgef3os1, Rps4x-ps, Slain1os, Tgtp2, Uts2, Zfp422-ps
Oligodendrocyte	1	11	Atxn7l1os1, Bcas1os1, Mroh2a, Pcdhgc3, Pcdhgc5, Peak1os, Ppp2r2cos, Rap1gapos, Shank3, Slc18a1, Vinac1
Astrocyte	1	7	Adra1d, Ccdc27, Chrnb3, Chrnb4, Fam205c, Gpr87, Pcdhga8
Vascular	1	7	Ccl2, Ccr7, Fgfbp1, Macrod2os1, Nlrc5, Oaz1-ps, Pcdha9
GABAergic	1	4	BB365896, Chrna1, Hsd3b3, Mpz
Microglia	1	2	Cd300lf, Clec4d

### Sheet: Female_Up
intersection	n_cell_types	n_genes	genes
GABAergic & Vascular	2	1	Cxcl10
Glutamatergic & Vascular	2	1	Ccl2
Microglia & Vascular	2	1	Ifitm1
GABAergic	1	3	Asgr1, Crabp2, Olfr558
Glutamatergic	1	2	Erdr1, Lalba
Vascular	1	2	Fgl1, Igha
Astrocyte	1	1	Fgfbp1
Microglia	1	1	Clec4d

### Sheet: Male_Down
intersection	n_cell_types	n_genes	genes
Astrocyte & GABAergic & Glutamatergic & Oligodendrocyte & Vascular	5	6	Ang, Cd33, Cd86, Clec5a, Gna15, Havcr2
Astrocyte & Glutamatergic & Oligodendrocyte & Vascular	4	7	BC035044, Bcl2a1a, Ccl9, Cd209f, Clec4a2, Slc11a1, Tifab
Astrocyte & GABAergic & Glutamatergic & Oligodendrocyte	4	3	Fam167b, Gngt2, Spp2
Astrocyte & GABAergic & Glutamatergic & Vascular	4	2	Ms4a6c, Tmem273
Astrocyte & GABAergic & Oligodendrocyte & Vascular	4	2	Rhoh, Tnfrsf13b
Astrocyte & Oligodendrocyte & Vascular	3	3	Cd300a, Cd84, Tnni2
Astrocyte & GABAergic & Vascular	3	2	Cd163, Sspo
Astrocyte & Glutamatergic & Oligodendrocyte	3	2	C5ar2, Cmklr1
Astrocyte & GABAergic & Oligodendrocyte	3	1	Lrmp
Astrocyte & Glutamatergic & Vascular	3	1	Nlrp3
Glutamatergic & Oligodendrocyte & Vascular	3	1	Lilra5
Astrocyte & Vascular	2	6	Gpr65, Kcnk6, Lyve1, Ms4a6d, Spint1, Wfdc17
Glutamatergic & Vascular	2	6	Cd209a, Dennd1c, Mgl2, Ms4a6b, Prl, Tlr6
Astrocyte & Oligodendrocyte	2	5	Arl11, Gal3st4, Nlrp1b, Plxna4os1, Samsn1
Oligodendrocyte & Vascular	2	4	Bcl2a1b, Lst1, Ly9, Slc7a7
Glutamatergic & Oligodendrocyte	2	3	Adora3, Pdcd1, Tlr12
Astrocyte & Glutamatergic	2	1	Tnfrsf17
GABAergic & Oligodendrocyte	2	1	Elf4
GABAergic & Vascular	2	1	Gcnt1
Vascular	1	23	Aldh3b2, Aoah, Asgr2, Bank1, Ccl24, Cd209b, Cd36, Cilp2, Ckm, Clec12a, Clec4a1, Clec4a3, Clec4n, Cxcl13, Fcna, Folr2, Igsf6, Klra2, Mmp9, Msr1, Nfam1, Rgs18, Tslp
Oligodendrocyte	1	15	Arhgap9, Asgr1, Capn3, Cmtm7, Cort, Ebi3, H2-DMb1, Klhl6, Liph, Mlxipl, Naalad2, Rpl19-ps7, Rpl35a-ps5, Smagp, Snora23
Glutamatergic	1	12	Fcrl1, Gp9, H2-Ob, Il1a, Myoz1, Neurl3, Rpl10a-ps2, Rpl19-ps9, Rpl30-ps3, Rpl7a-ps8, Rps19-ps4, Slamf6
Astrocyte	1	6	Bhlhe23, Cysltr1, Foxa1, Hcst, Hspb3, mt-Tn
GABAergic	1	6	H2bc18, Mir142hg, Rps27a-ps2, Rps8-ps4, Scarna6, Snora30
Microglia	1	2	Hbb-bt, Jchain

### Sheet: Female_Down
intersection	n_cell_types	n_genes	genes
Astrocyte & GABAergic & Glutamatergic & Microglia & Oligodendrocyte & Vascular	6	3	Cd163, Fam167b, Gna15
Astrocyte & GABAergic & Glutamatergic & Oligodendrocyte & Vascular	5	9	Ccl9, Cd209f, Cd33, Cd86, Clec4a2, Clec5a, Havcr2, Mlph, Ms4a6c
Astrocyte & GABAergic & Glutamatergic & Oligodendrocyte	4	8	Adora3, BC035044, Cmklr1, Gngt2, Rhoh, Tifab, Tmem273, Tnni2
Astrocyte & GABAergic & Oligodendrocyte & Vascular	4	2	Arl11, Cd84
Astrocyte & Glutamatergic & Oligodendrocyte & Vascular	4	1	Ms4a6b
Astrocyte & Glutamatergic & Oligodendrocyte	3	6	Arhgap9, Bcl2a1a, Csf2rb, H2-Oa, Plxna4os1, Tlr12
Astrocyte & GABAergic & Oligodendrocyte	3	4	Gcnt1, Samsn1, Slc11a1, Slc7a7
Astrocyte & Glutamatergic & Vascular	3	2	Ccl24, Tnfrsf13b
Astrocyte & Oligodendrocyte & Vascular	3	2	Blnk, Nfam1
GABAergic & Oligodendrocyte & Vascular	3	2	Cd209a, Lilra5
GABAergic & Glutamatergic & Vascular	3	1	C5ar2
Astrocyte & Oligodendrocyte	2	11	AL935121.1, AU020206, Bcl2a1b, H2-DMb1, Hcar2, Igsf6, Klhl6, Mlxipl, Ms4a6d, Pdcd1, Slamf6
Astrocyte & Vascular	2	5	Cd209b, Fcna, Folr2, Lyve1, Plau
Oligodendrocyte & Vascular	2	4	Gal3st4, Hba-a1, Mgl2, Xlr
Astrocyte & GABAergic	2	2	Ang, Pilra
Astrocyte & Glutamatergic	2	1	Fcrl1
GABAergic & Glutamatergic	2	1	Neurl3
Glutamatergic & Oligodendrocyte	2	1	Nlrp3
Glutamatergic & Vascular	2	1	Clec4n
Oligodendrocyte	1	16	Capn3, Cmtm7, Cysltr1, Egr2, Guca1a, Klrb1b, Lrmp, Ly9, Milr1, Naip5, Plcb2, Prdm1, Siglecf, Sp110, Spint1, Tent5c
Vascular	1	11	AC125149.3, Aoah, Bank1, Cd209d, Cd209g, Chp2, Liph, Msr1, Pla2g2d, Slc37a2, Timd4
Glutamatergic	1	6	Dyrk4, Gp9, Siglece, Slamf8, Tagap, Tlr6
Astrocyte	1	3	Cd22, Cdkn2a, H2-Ob
Microglia	1	2	Kcnk6, Smagp
