## Supplementary material for "“Sex-divergent responses to microglial depletion suggest distinct regulatory dependencies in the aged brain”": DEPs identified by proteomics following microglia depletion.

### Sheet: Index
Sheet_Number	Sheet_Name	Description	N_entries
1	Proteins_M_Up	Male Up-regulated proteins (sorted by -log10 raw p-value)	167
2	Proteins_M_Down	Male Down-regulated proteins (sorted by -log10 raw p-value)	128
3	Proteins_F_Up	Female Up-regulated proteins (sorted by -log10 raw p-value)	21
4	Proteins_F_Down	Female Down-regulated proteins (sorted by -log10 raw p-value)	13

### Sheet: Proteins_M_Up
Gene	log2(fold change)	-log10(raw p-value)
Unc5d	2.09272	8.97978
Cdc25a	1.35337	7.41901
Zyg11a	1.0201	7.04284
Zdhhc17	1.07013	6.39792
Gabra3	1.39136	6.25697
Fasn	1.42062	6.19186
Syt5	1.47641	6.13086
Camk2a	1.55935	5.87037
Dot1l	1.30589	5.82258
Mpc2	1.07927	5.7603
Grm3	1.05624	5.72191
Ccdc148	1.64345	5.6967
Ighmbp2	2.3622	5.62572
Nrros	1.79626	5.47718
Zmym4	1.96763	5.4144
Clybl	1.17545	5.40659
Esyt1	1.16242	5.36416
Ptdss1	1.37981	5.31389
Nudt10;Nudt11	1.03443	5.27274
Tmsb10	3.78541	5.24937
Cnksr2	1.19088	5.12916
Abhd17c	1.23336	5.10614
Gng5c	1.10465	5.07351
Poldip2	1.18565	5.05659
Gid8	2.78205	5.05444
Fxr2	1.16055	5.03141
Prkaca	1.50536	4.94201
Ccdc180	1.28518	4.93206
Lsm6	1.09955	4.89122
Pax6	1.1712	4.71008
Eva1a	1.33033	4.68
Tmem205	1.06198	4.58396
Pif1	2.03446	4.57952
Pum1	1.02846	4.51929
Jak1	1.11026	4.4866
RtcA	1.14313	4.47218
Ythdc2	3.04314	4.45167
Timm22	1.48177	4.43085
Plekhg5	1.10238	4.42001
Stt3b	1.39973	4.39336
Eftud2	1.11594	4.38043
Grsf1	1.67059	4.37161
Prickle1	1.27558	4.36406
Ifi35	1.36798	4.35919
Rnf34	1.12662	4.35621
Sars1	1.19859	4.33439
Bcap29	1.37142	4.309
Ube2k	1.60054	4.29373
Micall1	1.09406	4.28544
Plcxd3	1.06567	4.26707
Syt2	1.50251	4.23602
Stx8	1.03228	4.21998
Tanc1	1.41171	4.19122
Rela	1.04845	4.17425
Camk2g	2.7808	4.16735
Dkc1	1.21757	4.03863
Rnasel	1.08854	3.98624
Lrfn5	1.38175	3.97116
Fem1c	1.32622	3.96508
C4b	1.07665	3.95837
Srp54	1.28074	3.94332
Rexo2	1.08757	3.94271
Copz1	1.03804	3.92034
Rras	1.31782	3.91851
Myh8	1.26005	3.89143
Qrsl1	1.21962	3.88666
Tsc22d3	1.16052	3.87457
Syt1	1.67965	3.87101
Igsf21	1.33609	3.86856
Synpr	1.27696	3.86498
Nit2	1.05231	3.84625
Gabra1	1.04245	3.83288
Dnajb6	1.46708	3.79258
Obscn	1.21674	3.78716
Nsd3	1.43933	3.75306
Sgsm1	1.17172	3.75248
Faf2	1.11976	3.72898
Dnhd1	1.23628	3.72479
Stk32c	1.02232	3.71197
Xkr4	1.20637	3.68563
Uhrf2	1.1901	3.66604
Skida1	1.25893	3.66518
Bcs1l	1.71437	3.64977
Slc25a1	1.13685	3.64742
Vmn2r23	3.23737	3.64475
Psip1	1.37843	3.64164
Lin7b	1.1028	3.61862
Psme3	1.64678	3.58366
Kptn	1.08146	3.54279
Susd5	1.56229	3.5277
Slc22a4	1.04752	3.50994
Rab11fip2	1.16233	3.5022
Rundc3a	1.11745	3.48969
Rab2b	1.14919	3.43665
Lsm14b	1.09335	3.43391
Usp54	1.04895	3.40101
Ptbp2	1.19777	3.39936
Mtarc2	1.02389	3.38809
Borcs5	1.20028	3.37168
Mprip	1.11547	3.37103
Ces1c	1.96886	3.36069
Timd4	1.54202	3.35966
Vps37a	1.38688	3.28523
Tmem143	1.34342	3.26145
Ptprt	1.25839	3.25369
Ipo13	1.09329	3.16172
Tagln2	1.86404	3.14353
Specc1l	1.30421	3.11628
Pigbos1	1.43879	3.1152
Lrrc8a	1.00693	3.09705
Mycbp	1.04202	3.03741
Myo1b	1.428	2.99506
Arhgap26	1.48809	2.94787
Chn1	1.52253	2.94564
Cdkl5	1.18611	2.93289
Mrpl11	1.49969	2.91349
Srsf7	1.02462	2.87861
Rnf20	1.41609	2.87596
Ubl7	1.22066	2.8735
Plxnd1	1.03682	2.86525
Plekhg1	1.37981	2.81931
Cx3cl1	1.03672	2.77001
Trrap	1.06074	2.75221
Npl	1.40528	2.72935
Diaph1	1.17637	2.69551
Pabpn1	1.49427	2.65725
Pdlim5	1.05311	2.65381
Iqgap3	1.01806	2.63496
Map2k5	1.16131	2.58923
Snrpf	1.37228	2.56616
Pcnx4	1.56744	2.46185
Nr1h2	2.27719	2.45425
Ahsg	1.30256	2.41047
Nr3c1	1.2689	2.40393
Nop2	1.05963	2.32561
Cd47	1.80509	2.28495
Hbs1l	1.15906	2.24395
Lgals8	1.04268	2.24298
Klhdc4	1.15818	2.21549
Rabgap1l	1.07457	2.21401
Ighm	1.59348	2.18142
Rbmxl1	1.14026	2.1778
Gnpat	1.11655	2.17119
Cuta	1.22229	2.14186
Myadm	1.39434	2.14182
Ddx6	1.14579	2.12682
Fbxl16	1.34634	2.08338
Mrps11	1.05237	2.07351
Sipa1	1.26192	2.0456
Tor1aip1	1.06009	2.04471
Slc35g2	1.10079	2.03391
Btaf1	2.11094	1.90376
Mobp	1.02074	1.80667
Tmcc3	1.23646	1.74872
Slc30a3	1.06144	1.74429
Suv39h2	1.82587	1.7186
Hunk	1.289	1.68303
Ankrd17	1.06308	1.64572
Map2	1.1026	1.57293
Dennd4a	1.08852	1.55503
Galnt5	1.56282	1.54186
Pdap1	1.23234	1.49073
Kel	1.72266	1.48194
Fxr1	1.02907	1.3943
Nsg2	1.15049	1.36441
Yme1l1	1.6211	1.34521
Ppp1r1b	1.04031	1.32135

### Sheet: Proteins_M_Down
Gene	log2(fold change)	-log10(raw p-value)
Col12a1	-1.26587	8.90636
Kif2b	-3.44484	8.2725
Ccn6	-3.08141	7.6787
Wasf1	-2.09794	7.23959
C1ql3	-1.59558	6.60021
Hnrnpm	-1.09742	6.31626
Nudt3	-1.72204	6.22771
Ctsz	-1.53767	6.21018
Folh1	-2.6136	6.13266
Gng4	-2.97598	6.10114
Srgap1	-2.12416	5.96034
Hint1	-1.05765	5.88606
Sst	-1.27695	5.83484
Psma5	-1.44005	5.83101
Tpp1	-1.92893	5.71915
Cdh2	-1.11549	5.70042
Uqcrb	-2.33554	5.56316
Ube2n	-1.2588	5.45524
H2ac11;H2ac12;H2ac13;H2ac15;H2ac25;H2ac4;H2ac6;H2ac7;H2ac8;H2aj;Hist1h2af;Hist1h2an;Hist1h2ao;Hist1h2ap	-1.26654	5.27711
Pitpnm1	-1.14823	5.16476
Nipsnap1	-1.12313	5.13198
Txndc17	-2.30881	5.04039
Plekha4	-1.3393	5.00866
Kcnip4	-1.94415	4.95572
Fxr2	-1.0865	4.94779
Cfap45	-1.47612	4.92556
Pcsk2	-1.03363	4.85364
Cpne1	-1.35969	4.85114
Marcks	-1.70745	4.80385
Ddhd1	-1.213	4.75682
Tom1l2	-1.01071	4.75277
Fdx1	-1.3034	4.66747
Eif3k	-2.57999	4.65293
Rab39a	-1.38788	4.64628
Pts	-1.21222	4.59665
Tuba8	-1.45792	4.51511
Manf	-1.39362	4.46533
Snrpg	-2.36939	4.42705
	-1.79587	4.42452
Lancl1	-2.75413	4.40998
Rbm8a	-1.38813	4.37374
Mdp1	-1.50956	4.30947
Mtmr2	-1.08696	4.27524
Nup85	-2.11663	4.25875
Cox6a1	-1.15199	4.139
Ap4e1	-1.97375	4.13602
Slc6a1	-1.41495	4.12775
Hltf	-1.78898	4.10976
Pip4k2b	-1.0943	4.08845
Wasf3	-1.29101	4.05846
Atp5f1c	-1.53885	3.97817
Syne3	-1.1905	3.92284
Boll	-1.02133	3.91536
Rab27a	-1.34403	3.89526
Iqcb1	-1.38717	3.88978
Prkci	-1.26604	3.87574
Dnm2	-1.92185	3.87497
Ppp6r2	-1.12337	3.87032
Apob	-2.12806	3.78272
Dctn3	-1.23511	3.78128
Armt1	-1.42258	3.78055
Kpna3	-1.4081	3.76038
Supt6h	-1.51705	3.74334
Prdx4	-1.62721	3.68491
Glrx5	-1.05128	3.65669
Eef1b	-1.39522	3.61511
Mex3a	-1.45639	3.59649
Scyl1	-1.1382	3.56495
Abcf3	-1.33782	3.55754
Atp5f1d	-1.00795	3.52174
Eif2b4	-1.06191	3.45741
Uba5	-1.58183	3.35971
Shmt2	-1.41308	3.2999
Gnb5	-1.21463	3.29406
Mtatp8	-1.19917	3.26078
Atp5pf	-3.19824	3.25255
Trappc3	-1.33588	3.20555
Timm8a1	-2.12873	3.20261
Lsr	-1.20673	3.17964
C1qc	-1.00004	3.16485
Nostrin	-1.70832	3.16265
Rps29	-1.21266	3.15431
Pitpnb	-1.19065	3.06158
Diras1	-1.70545	3.02112
Trpc2	-1.24118	2.96159
Prune1	-1.08799	2.88215
Macroh2a2	-1.1601	2.84746
Gnai1	-1.15365	2.70982
Fdx2	-2.66065	2.63076
S100b	-1.17613	2.62393
Pls3	-1.61038	2.59205
Cep164	-1.10504	2.53137
Tars3	-1.53737	2.46337
Cep44	-1.027	2.43103
Fuom	-1.01963	2.37218
Zc3hc1	-1.13024	2.32191
Pum3	-1.16704	2.31784
Tet2	-1.23232	2.30599
Ago3	-1.08718	2.29388
Ndufb7	-1.05431	2.25006
Kif12	-3.01471	2.23127
Cdipt	-1.38068	2.20183
Cdh13	-1.05016	2.07923
Polr2m	-1.18642	2.07746
Ndufv3	-1.20562	1.99967
Rab21	-1.05528	1.91517
Mettl26	-2.83179	1.87658
Ogfrl1	-1.357	1.82623
Abcb8	-1.22072	1.80299
Xirp2	-1.82319	1.78426
Wdr20	-1.18106	1.78028
Ankmy2	-1.0537	1.73462
Fam177a1	-1.49505	1.69914
Nutf2	-1.30403	1.69068
Ccs	-1.13985	1.68667
Ciao2b	-1.1938	1.63792
Wdr24	-1.26938	1.62606
B9d1	-1.16059	1.60939
Cdan1	-1.00764	1.59373
Sirt3	-1.20827	1.57896
Prss1	-1.13236	1.52517
Retreg3	-1.00473	1.52122
Srpk1	-1.50839	1.51859
Krt42	-1.51599	1.4932
AW551984	-1.1788	1.48868
Krt78	-1.50931	1.44687
Tmco5a	-1.73858	1.42062
Sfn	-3.66981	1.39784

### Sheet: Proteins_F_Up
Gene	log2(fold change)	-log10(raw p-value)
Cx3cl1	1.2656	4.43579
Arhgef28	1.01804	3.58956
Sipa1	1.32174	3.45132
Sephs2	1.06534	3.37442
Bckdha	1.04817	2.86083
Tpd52	1.12782	2.43507
Prrt1	1.07612	2.35123
Hck	1.14012	2.27216
Lsm12	1.02573	2.01605
Lyn	1.08875	1.9748
Nadk2	1.662	1.87179
Psip1	1.03282	1.71196
Csnk1a1	1.0699	1.68267
Tmem143	1.04455	1.6825
Gdpgp1	1.03865	1.63558
Ddx3y	1.03588	1.57479
Vmn2r3	1.34352	1.56551
Map1lc3b	1.33111	1.52716
Syvn1	1.03612	1.44664
Btaf1	1.76181	1.35353
D3Ertd751e	1.02433	1.31046

### Sheet: Proteins_F_Down
Gene	log2(fold change)	-log10(raw p-value)
C1qb	-1.22237	6.09573
Timm8a1	-1.74426	3.1067
C1qc	-1.62072	3.04487
Nutf2	-1.28328	2.70195
Rem2	-1.07348	2.20965
Mtch2	-1.02456	2.13434
Cdk14	-1.09037	2.02465
Folh1	-1.78344	1.62561
Rnd2	-1.80025	1.6042
Pklr	-1.23562	1.55149
Kit	-1.03311	1.51096
H2ac11;H2ac12;H2ac13;H2ac15;H2ac25;H2ac4;H2ac6;H2ac7;H2ac8;H2aj;Hist1h2af;Hist1h2an;Hist1h2ao;Hist1h2ap	-1.11351	1.48931
Kif12	-1.55867	1.39666
