## Supplementary material for "“Sex-divergent responses to microglial depletion suggest distinct regulatory dependencies in the aged brain”": RNA integrity numbers (RIN) for all samples.

### Sheet: Sheet1
Sample_Name	RIN value
S1	8.4
S2	8.1
S3	8.5
S4	8.6
S5	8.8
S6	8.1
S7	8.8
S8	8.8
S9	8.8
S10	8.3
S11	8.9
S12	8.7
S13	8.9
S14	8.5
S15	8.5
S16	8.7
S17	8.6
S18	8.8
S19	8.7
S20	8.7
OB1	8.5
OB2	9.3
OB3	8.3
OB4	8.7
OB5	9.2
OB8	8.6
OB9	9
OB10	9
OB11	8.5
OB12	8.9
OB13	8.1
OB14	8.1
OB15	8.5
OB16	9.2
OB17	8
OB18	9.5
OB19	8.3
OB20	8.4
CP1	8.8
CP2	8.6
CP3	8.6
CP4	8.8
CP5	8.3
CP6	8.9
CP7	8.2
CP8	8.8
CP10	8.9
CP11	9.1
CP12	8.4
CP13	8.9
CP14	8.7
CP15	8.9
CP16	8.4
CP17	8.4
CP18	8.5
CP19	8.3
CP20	8.2
CE1	8.4
CE2	8.7
CE3	8.5
CE4	8.3
CE5	8.6
CE6	8.6
CE7	8.7
CE8	8.9
CE9	8.2
CE10	8.7
CE11	8.9
CE12	8.9
CE13	8.7
CE14	8.8
CE15	9
CE16	7.9
CE17	8.8
CE18	8.8
CE19	9.1
CE20	8.8
Average RIN	8.64026
